# Network state changes in sensory thalamus represent learned outcomes

**DOI:** 10.1101/2023.08.23.554119

**Authors:** Masashi Hasegawa, Ziyan Huang, Jan Gründemann

## Abstract

Thalamic brain areas play an important role in adaptive behaviors. Nevertheless, the population dynamics of thalamic relays during learning across sensory modalities remain mostly unknown. Using a cross-modal sensory reversal learning paradigm combined with deep brain two-photon calcium imaging of large populations of auditory thalamus (MGB) neurons, we identified that MGB neurons are biased towards reward predictors independent of modality. Additionally, functional classes of MGB neurons aligned with distinct task periods and behavioral outcomes, both dependent and independent of sensory modality. During non-sensory delay periods, MGB ensembles developed coherent neuronal representation as well as distinct co-activity network states reflecting predicted task outcome. These results demonstrate flexible cross-modal ensemble coding in auditory thalamus during adaptive learning and highlight its importance in brain-wide cross-modal computations during complex behavior.

**Summary:** Deep brain imaging reveals flexible network states of sensory thalamus predicting task outcome in mice.

---

Relaying sensory information from subcortical areas to sensory cortices is a fundamental function of thalamus^1,2^, yet we are only starting to understand the computational role of individual sensory thalamic nuclei in flexible encoding during adaptive behaviors^3–7^. Auditory thalamus (medial geniculate body, MGB) flexibly encodes sensory information across associative learning^8–12^, and populations of individual MGB neurons exhibit diverse single cell response adaptations to conditioned tone stimuli in a behavioral state-dependent manner during fear learning^5^. In addition to learning-related auditory response plasticity, MGB neurons process cross-modal sensory inputs in a complex manner^10,13^. For example, visual stimuli enhance MGB tone responses non-linearly^10^, while tactile stimuli affect MGB tone responses bidirectionally^13^, indicating that, similar to cortical and collicular brain areas, MGB processes cross-modal sensory inputs in addition to its auditory relay function^14–17^. These data suggest that MGB is an active computational unit which processes complex information across sensory modalities upon adaptive behaviors. Nevertheless, it remains unknown how large-scale neuronal dynamics in auditory thalamus represent sensory stimuli of different modalities that change their assigned value and expected outcome during flexible learning.
