## Supplementary material for "Network state changes in sensory thalamus represent learned outcomes": Source Data Main

### Sheet: Fig. 1F
Initial	Reversal
6	5
15	10
11	17
7	9
5	7
14	9
7	11
15	7

### Sheet: Fig. 1K
Initial learning (number of cells)						Initial learning (proportion of cells in %)
	Go	Nogo	Both	Not responsive			Go	Nogo	Both	Not responsive
Naive	136	167	48	486		Naive	0.162485	0.199522	0.0573477	0.580645
Expert	187	128	71	369		Expert	0.247682	0.169536	0.0940397	0.488742
Reversal learning (number of cells)						Reversal learning (proportion of cells in %)
	Go	Nogo	Both	Not responsive			Go	Nogo	Both	Not responsive
Naive	119	164	60	465		Naive	0.147277	0.20297	0.0742574	0.575495
Expert	158	89	43	419		Expert	0.222849	0.125529	0.0606488	0.590973

### Sheet: Fig. 3A
R	Stage	Mouse ID
0.205023	Naive	1
0.2523	Naive	1
0.342606	Naive	1
0.279169	Naive	2
0.257512	Naive	2
0.309321	Naive	2
0.1762	Naive	3
0.182194	Naive	3
0.157265	Naive	3
0.13131	Naive	4
0.117927	Naive	4
0.142194	Naive	4
0.193323	Naive	5
0.18124	Naive	5
0.0717926	Naive	6
0.0588486	Naive	6
0.079335	Naive	6
0.0937622	Naive	7
0.0810985	Naive	7
0.0822043	Naive	7
0.0386749	Naive	8
0.0216958	Naive	8
0.0196856	Naive	8
0.336084	Exp	1
0.287096	Exp	1
0.174897	Exp	1
0.185737	Exp	2
0.108957	Exp	2
0.182434	Exp	2
0.195486	Exp	3
0.226257	Exp	3
0.156444	Exp	3
0.21473	Exp	4
0.12435	Exp	4
0.148354	Exp	4
0.258692	Exp	5
0.253585	Exp	5
0.472604	Exp	5
0.0739139	Exp	6
0.0948804	Exp	6
0.0854134	Exp	6
0.132162	Exp	7
0.116001	Exp	7
0.116037	Exp	7
0.0461167	Exp	8
0.051525	Exp	8
0.0750899	Exp	8

### Sheet: Fig. 3B
R	Stage	Mouse ID
0.145769	RevNaive	1
0.065641	RevNaive	1
0.132534	RevNaive	2
0.130521	RevNaive	2
0.114987	RevNaive	2
0.0273946	RevNaive	3
0.0392867	RevNaive	3
0.0212818	RevNaive	3
0.0723733	RevNaive	4
0.123852	RevNaive	4
0.105342	RevNaive	4
0.339463	RevNaive	5
0.259741	RevNaive	5
0.178424	RevNaive	5
0.143978	RevNaive	6
0.111838	RevNaive	6
0.0763069	RevNaive	6
0.150017	RevNaive	7
0.250577	RevNaive	7
0.140443	RevNaive	7
0.128825	RevNaive	8
0.13274	RevNaive	8
0.191218	RevNaive	8
0.0884376	RevExp	1
0.137077	RevExp	1
0.125331	RevExp	1
0.1506	RevExp	2
0.196271	RevExp	2
0.177654	RevExp	2
0.0430608	RevExp	3
0.034398	RevExp	3
0.186944	RevExp	4
0.182166	RevExp	4
0.22747	RevExp	4
0.329227	RevExp	5
0.279417	RevExp	5
0.31178	RevExp	5
0.100695	RevExp	6
0.0776116	RevExp	6
0.107296	RevExp	6
0.157619	RevExp	7
0.139493	RevExp	7
0.170755	RevExp	7
0.178026	RevExp	8
0.179785	RevExp	8
0.157909	RevExp	8

### Sheet: Fig. 3C
R	Stage	Mouse ID
0.102508	Naive	1
0.123809	Naive	1
0.332296	Naive	1
0.127203	Naive	2
0.111951	Naive	2
0.196992	Naive	2
0.102288	Naive	3
0.11346	Naive	3
0.104207	Naive	3
0.0996934	Naive	4
0.0697551	Naive	4
0.096159	Naive	4
0.128625	Naive	5
0.107678	Naive	5
0.040198	Naive	6
0.0321642	Naive	6
0.0452682	Naive	6
0.0399961	Naive	7
0.0256327	Naive	7
0.0407824	Naive	7
0.00548103	Naive	8
0.00803443	Naive	8
0.00741644	Naive	8
0.326033	Exp	1
0.341818	Exp	1
0.317269	Exp	1
0.177435	Exp	2
0.164205	Exp	2
0.226519	Exp	2
0.18453	Exp	3
0.203777	Exp	3
0.119682	Exp	3
0.235205	Exp	4
0.102976	Exp	4
0.122889	Exp	4
0.22635	Exp	5
0.293313	Exp	5
0.460798	Exp	5
0.0471496	Exp	6
0.0915634	Exp	6
0.0796314	Exp	6
0.0690952	Exp	7
0.0928011	Exp	7
0.0996182	Exp	7
0.0537413	Exp	8
0.0591937	Exp	8
0.0773582	Exp	8

### Sheet: Fig. 3D
R	Stage	Mouse ID
0.0764936	RevNaive	1
0.019904	RevNaive	1
0.0634471	RevNaive	2
0.0522449	RevNaive	2
0.045151	RevNaive	2
0.0114132	RevNaive	3
0.0280461	RevNaive	3
0.0146658	RevNaive	3
0.0316015	RevNaive	4
0.0689702	RevNaive	4
0.059786	RevNaive	4
0.220517	RevNaive	5
0.176545	RevNaive	5
0.128324	RevNaive	5
0.106592	RevNaive	6
0.10078	RevNaive	6
0.0836893	RevNaive	6
0.131543	RevNaive	7
0.139159	RevNaive	7
0.0832921	RevNaive	7
0.116947	RevNaive	8
0.120595	RevNaive	8
0.16994	RevNaive	8
0.162916	RevExp	1
0.269109	RevExp	1
0.146338	RevExp	1
0.0972688	RevExp	2
0.179712	RevExp	2
0.156677	RevExp	2
0.0435882	RevExp	3
0.0393226	RevExp	3
0.145715	RevExp	4
0.166814	RevExp	4
0.252252	RevExp	4
0.267523	RevExp	5
0.269362	RevExp	5
0.386178	RevExp	5
0.112982	RevExp	6
0.0881671	RevExp	6
0.130887	RevExp	6
0.118532	RevExp	7
0.0866801	RevExp	7
0.119639	RevExp	7
0.182353	RevExp	8
0.145158	RevExp	8
0.146028	RevExp	8

### Sheet: Fig. 3E
Hit Delay period, Initial learning				FA Delay period, Initial learning
R	Stage	Mouse ID		R	Stage	Mouse ID
0.132451	Naive	1		0.0429097	Naive	1
0.144011	Naive	1		0.0999389	Naive	1
0.362767	Naive	1		0.0689389	Naive	1
0.196087	Naive	2		0.107261	Naive	2
0.134022	Naive	2		0.0709073	Naive	2
0.216111	Naive	2		0.0635841	Naive	2
0.1311	Naive	3		0.0371602	Naive	3
0.137159	Naive	3		0.0292733	Naive	3
0.125535	Naive	3		0.0249946	Naive	3
0.1238	Naive	4		0.0579102	Naive	4
0.0951575	Naive	4		0.0835345	Naive	4
0.117679	Naive	4		0.0675744	Naive	4
0.125781	Naive	5		0.163098	Naive	5
0.128924	Naive	5		0.129918	Naive	5
0.0927313	Naive	6		0.159137	Naive	6
0.0543579	Naive	6		0.130972	Naive	6
0.068111	Naive	6		0.118886	Naive	6
0.0608515	Naive	7		0.162016	Naive	7
0.0488319	Naive	7		0.169395	Naive	7
0.0626026	Naive	7		0.184928	Naive	7
0.0386317	Naive	8		0.199733	Naive	8
0.0316527	Naive	8		0.169923	Naive	8
0.0310494	Naive	8		0.156029	Naive	8
0.34208	Exp	1		0.113104	Exp	1
0.357489	Exp	1		0.138725	Exp	2
0.333524	Exp	1		0.0767782	Exp	2
0.197019	Exp	2		0.093479	Exp	2
0.184105	Exp	2		0.040243	Exp	3
0.244935	Exp	2		0.0665756	Exp	3
0.203946	Exp	3		0.0421094	Exp	3
0.222735	Exp	3		0.107208	Exp	4
0.140642	Exp	3		0.0990748	Exp	4
0.253415	Exp	4		0.0761	Exp	4
0.124333	Exp	4		0.0952647	Exp	5
0.143772	Exp	4		0.169508	Exp	5
0.249406	Exp	5		0.105127	Exp	6
0.310138	Exp	5		0.108212	Exp	6
0.473636	Exp	5		0.166224	Exp	6
0.0698365	Exp	6		0.148854	Exp	7
0.11857	Exp	6		0.152343	Exp	7
0.101545	Exp	6		0.212384	Exp	8
0.0912596	Exp	7		0.227478	Exp	8
0.116539	Exp	7
0.128896	Exp	7
0.0762713	Exp	8
0.0815939	Exp	8
0.0993258	Exp	8

### Sheet: Fig. 3F
Hit Delay period, Reversal learning				FA Delay period, Reversal learning
R	Stage	Mouse ID		R	Stage	Mouse ID
0.0443406	RevNaive	1		0.292037	RevNaive	1
0.085746	RevNaive	2		0.130048	RevNaive	1
0.0748105	RevNaive	2		0.156759	RevNaive	2
0.0678855	RevNaive	2		0.149626	RevNaive	2
0.0349509	RevNaive	3		0.141916	RevNaive	2
0.0511878	RevNaive	3		0.146083	RevNaive	3
0.0381261	RevNaive	3		0.184986	RevNaive	3
0.0546586	RevNaive	4		0.123868	RevNaive	3
0.0911375	RevNaive	4		0.0928366	RevNaive	4
0.0821721	RevNaive	4		0.0447139	RevNaive	4
0.288522	RevNaive	5		0.0519674	RevNaive	4
0.196151	RevNaive	5		0.182339	RevNaive	5
0.151558	RevNaive	5		0.135676	RevNaive	5
0.127864	RevNaive	6		0.109724	RevNaive	5
0.12219	RevNaive	6		0.0809474	RevNaive	6
0.105506	RevNaive	6		0.0666332	RevNaive	6
0.15541	RevNaive	7		0.0667843	RevNaive	6
0.160561	RevNaive	7		0.0806693	RevNaive	7
0.105118	RevNaive	7		0.0867097	RevNaive	7
0.139902	RevNaive	8		0.0586782	RevNaive	7
0.147244	RevNaive	8		0.0488101	RevNaive	8
0.189703	RevNaive	8		0.047742	RevNaive	8
0.192812	RevExp	1		0.0414393	RevNaive	8
0.286511	RevExp	1		0.167845	RevExp	1
0.166663	RevExp	1		0.198114	RevExp	1
0.118762	RevExp	2		0.131972	RevExp	1
0.199243	RevExp	2		0.113639	RevExp	2
0.176756	RevExp	2		0.172668	RevExp	2
0.0663599	RevExp	3		0.191361	RevExp	2
0.0621958	RevExp	3		0.129855	RevExp	3
0.166055	RevExp	4		0.118037	RevExp	3
0.186652	RevExp	4		0.0704984	RevExp	4
0.270056	RevExp	4		0.0795106	RevExp	4
0.284963	RevExp	5		0.213694	RevExp	4
0.286758	RevExp	5		0.119812	RevExp	5
0.408479	RevExp	5		0.185226	RevExp	5
0.134102	RevExp	6		0.276893	RevExp	5
0.108679	RevExp	6		0.0564237	RevExp	6
0.153073	RevExp	6		0.0674399	RevExp	6
0.13952	RevExp	7		0.0991042	RevExp	6
0.108426	RevExp	7		0.081951	RevExp	7
0.1406	RevExp	7		0.0850794	RevExp	7
0.201821	RevExp	8		0.0829363	RevExp	7
0.162179	RevExp	8		0.0453766	RevExp	8
0.166684	RevExp	8		0.0696573	RevExp	8
				0.136131	RevExp	8

### Sheet: Fig. 3G
Naive-NoLick	Naive-Lick		Expert-NoLick	Expert-Lick
0.15284	0.176194		0.367605	0.34711
0.145254	0.220898		0.241713	0.216375
0.153696	0.156348		0.17561	0.234372
0.247548	0.247366		0.288332	0.249345
0.150108	0.173158		0.203392	0.272305
0.15971	0.162364		0.197255	0.27347
0.160066	0.151058		0.146472	0.173617
0.131411	0.174302		0.326096	0.355704
0.151584	0.106446		0.122308	0.186765
0.217673	0.136132		0.122846	0.221493

### Sheet: Fig. 3H
Initial learning, Delay period, Go trials				Reversal learning, Delay period, Go trials
R	Stage	Mouse ID		R	Stage	Mouse ID
0.10693	Naive	1		0.0877056	RevNaive	1
0.134166	Naive	1		0.0210137	RevNaive	1
0.341511	Naive	1		0.072083	RevNaive	2
0.144135	Naive	2		0.0594422	RevNaive	2
0.11728	Naive	2		0.0499696	RevNaive	2
0.205379	Naive	2		0.0128691	RevNaive	3
0.105625	Naive	3		0.0299181	RevNaive	3
0.113374	Naive	3		0.0162066	RevNaive	3
0.102164	Naive	3		0.0333118	RevNaive	4
0.110158	Naive	4		0.077262	RevNaive	4
0.0761936	Naive	4		0.0692606	RevNaive	4
0.104412	Naive	4		0.109924	RevNaive	5
0.0425255	Naive	5		0.0984705	RevNaive	5
0.0359195	Naive	5		0.0805329	RevNaive	5
0.0473079	Naive	5		0.123774	RevNaive	6
0.00714423	Naive	6		0.12732	RevNaive	6
0.00824014	Naive	6		0.17756	RevNaive	6
0.00557804	Naive	6		0.163409	RevExp	1
0.338702	Exp	1		0.292297	RevExp	1
0.354069	Exp	1		0.156344	RevExp	1
0.311407	Exp	1		0.0923041	RevExp	2
0.171604	Exp	2		0.181966	RevExp	2
0.15627	Exp	2		0.158007	RevExp	2
0.219925	Exp	2		0.0353894	RevExp	3
0.169842	Exp	3		0.0364551	RevExp	3
0.195771	Exp	3		0.149146	RevExp	4
0.11195	Exp	3		0.159223	RevExp	4
0.238958	Exp	4		0.254531	RevExp	4
0.0999532	Exp	4		0.0966911	RevExp	5
0.11361	Exp	4		0.0574493	RevExp	5
0.0397696	Exp	5		0.120467	RevExp	5
0.0769613	Exp	5		0.190066	RevExp	6
0.0676299	Exp	5		0.151435	RevExp	6
0.0528349	Exp	6		0.147221	RevExp	6
0.0638891	Exp	6
0.0705634	Exp	6
